# Take it or leaf it: bees learn leaf shape as a cue when flower color is easily learned

**DOI:** 10.1101/2025.06.12.659384

**Authors:** Anthony Moth T. Castagna, Jenny K. Burrow, Ciara G. Stewart, Avery L. Russell

## Abstract

Over a century of research has demonstrated that pollinators, such as bees, associatively learn diverse flower cues, including tactile, visual, and olfactory cues, to find food rewards. However, floral cues are not always reliable, as flowers of different plant species often differ in terms of the qualities of their food rewards, even when flower types resemble each other. At the same time, some non-floral traits, such as leaf shape, differ reliably among plant species and might be associatively learned by bees to improve foraging success. In this laboratory study, we tested whether generalist bees (*Bombus impatiens*) can (1) associatively learn differences in leaf shape to discriminate rewarding from unrewarding flowers and (2) rely more on differences in leaf shape when a flower color cue is harder to discriminate. We therefore assigned bees to either of two treatments: in one treatment, rewarding and unrewarding artificial targets (‘flowers’) differed greatly in petal color, and in the other treatment, they differed little; each treatment’s targets differed in leaf shape in the same way. As expected, bees learned significantly faster when flower petal colors were more dissimilar and thus relatively easier to discriminate. These bees also learned and recalled the correct combination of petal color and leaf shape. Yet when petal colors differed relatively little, bees had a much harder time learning petal color and did not show evidence of having remembered leaf shape. Our results demonstrate that leaf shape is a cue that foraging bees can learn to associate with a pollen food reward. However, leaf shape may be learned secondarily to, or only in combination with floral cues (such as petal color). We discuss evidence of compound learning and overshadowing and implications of our results for pollinator-mediated selection on non-floral plant traits.
