## Supplementary material for "Take it or leaf it: bees learn leaf shape as a cue when flower color is easily learned": R script and data files: Analysis_Graph_Initial-vs-Final-leaf-preference-DIFF_2-18-2024.csv

BeeID	ColonyID	Preference	Phase	Subtreatment
B11	Blue	50	Initial	PL
B17	Blue	59.4	Initial	BS
B18	Blue	48.8	Initial	PL
B21	Blue	51.4	Initial	BS
B25	Blue	46.5	Initial	BS
B29	Blue	45	Initial	BS
B32	Blue	50	Initial	BS
B33	Blue	51.2	Initial	PL
P4	Pink	48	Initial	PL
P8	Pink	51.4	Initial	PL
R3	Red	53.1	Initial	PL
R7	Red	66.7	Initial	BS
Y12	Yellow	47.5	Initial	BS
Y14	Yellow	54.8	Initial	PL
Y16	Yellow	48.7	Initial	BS
Y5	Yellow	52.8	Initial	BS
Y6	Yellow	55	Initial	BS
Y7	Yellow	52.5	Initial	PL
B11	Blue	58.3	Test	PL
B18	Blue	53.5	Test	PL
B33	Blue	52.5	Test	PL
P4	Pink	58.8	Test	PL
P8	Pink	30	Test	PL
R3	Red	50	Test	PL
Y14	Yellow	53.3	Test	PL
Y7	Yellow	43.6	Test	PL
B17	Blue	60	Test	BS
B21	Blue	57.1	Test	BS
B25	Blue	47.7	Test	BS
B29	Blue	72.7	Test	BS
B32	Blue	50	Test	BS
R7	Red	45.8	Test	BS
Y12	Yellow	45.8	Test	BS
Y16	Yellow	51.3	Test	BS
Y5	Yellow	60	Test	BS
Y6	Yellow	50	Test	BS
