## Supplementary material for "Take it or leaf it: bees learn leaf shape as a cue when flower color is easily learned": R script and data files: Analysis_Graph_Initial-vs-Final-leaf-preference-SIMPLE_2-18-2024.csv

BeeID	ColonyID	Preference	Phase	Subtreatment
B12	Blue	52.6	Test	BS
B14	Blue	52.9	Test	YL
B24	Blue	38.6	Test	YL
B3	Blue	47.1	Test	YL
B30	Blue	64.3	Test	YL
B31	Blue	66.7	Test	BS
B34	Blue	70	Test	BS
B35	Blue	42.9	Test	BS
B9	Blue	48.7	Test	BS
P1	Pink	50	Test	BS
P3	Pink	66.7	Test	YL
R11	Red	57.1	Test	BS
Y1	Yellow	46.9	Test	YL
Y10	Yellow	56.1	Test	YL
Y13	Yellow	47.1	Test	BS
Y19	Yellow	50	Test	YL
Y2	Yellow	50	Test	BS
B12	Blue	45.5	Initial	BS
B14	Blue	52.9	Initial	YL
B24	Blue	58.6	Initial	YL
B3	Blue	44.7	Initial	YL
B30	Blue	51.4	Initial	YL
B31	Blue	56	Initial	BS
B34	Blue	36.4	Initial	BS
B35	Blue	54.2	Initial	BS
B9	Blue	60	Initial	BS
P1	Pink	54.5	Initial	BS
P3	Pink	42.9	Initial	YL
R11	Red	46.3	Initial	BS
Y1	Yellow	48.8	Initial	YL
Y10	Yellow	50	Initial	YL
Y13	Yellow	45	Initial	BS
Y19	Yellow	52.5	Initial	YL
Y2	Yellow	50	Initial	BS
