## Supplementary material for "Take it or leaf it: bees learn leaf shape as a cue when flower color is easily learned": R script and data files: Analysis_Graph_Initial-vs-Final-leaf-preference_7-7-2023.csv

BeeID	ColonyID	Preference	Phase	Treatment
B11	Blue	50	Initial	Difficult
B17	Blue	59.4	Initial	Difficult
B18	Blue	48.8	Initial	Difficult
B21	Blue	51.4	Initial	Difficult
B25	Blue	46.5	Initial	Difficult
B29	Blue	45	Initial	Difficult
B32	Blue	50	Initial	Difficult
B33	Blue	51.2	Initial	Difficult
P4	Pink	48	Initial	Difficult
P8	Pink	51.4	Initial	Difficult
R3	Red	53.1	Initial	Difficult
R7	Red	66.7	Initial	Difficult
Y12	Yellow	47.5	Initial	Difficult
Y14	Yellow	54.8	Initial	Difficult
Y16	Yellow	48.7	Initial	Difficult
Y5	Yellow	52.8	Initial	Difficult
Y6	Yellow	55	Initial	Difficult
Y7	Yellow	52.5	Initial	Difficult
B11	Blue	58.3	Test	Difficult
B18	Blue	53.5	Test	Difficult
B33	Blue	52.5	Test	Difficult
P4	Pink	58.8	Test	Difficult
P8	Pink	30	Test	Difficult
R3	Red	50	Test	Difficult
Y14	Yellow	53.3	Test	Difficult
Y7	Yellow	43.6	Test	Difficult
B17	Blue	60	Test	Difficult
B21	Blue	57.1	Test	Difficult
B25	Blue	47.7	Test	Difficult
B29	Blue	72.7	Test	Difficult
B32	Blue	50	Test	Difficult
R7	Red	45.8	Test	Difficult
Y12	Yellow	45.8	Test	Difficult
Y16	Yellow	51.3	Test	Difficult
Y5	Yellow	60	Test	Difficult
Y6	Yellow	50	Test	Difficult
B12	Blue	52.6	Test	Simple
B14	Blue	52.9	Test	Simple
B24	Blue	38.6	Test	Simple
B3	Blue	47.1	Test	Simple
B30	Blue	64.3	Test	Simple
B31	Blue	66.7	Test	Simple
B34	Blue	70	Test	Simple
B35	Blue	42.9	Test	Simple
B9	Blue	48.7	Test	Simple
P1	Pink	50	Test	Simple
P3	Pink	66.7	Test	Simple
R11	Red	57.1	Test	Simple
Y1	Yellow	46.9	Test	Simple
Y10	Yellow	56.1	Test	Simple
Y13	Yellow	47.1	Test	Simple
Y19	Yellow	50	Test	Simple
Y2	Yellow	50	Test	Simple
B12	Blue	45.5	Initial	Simple
B14	Blue	52.9	Initial	Simple
B24	Blue	58.6	Initial	Simple
B3	Blue	44.7	Initial	Simple
B30	Blue	51.4	Initial	Simple
B31	Blue	56	Initial	Simple
B34	Blue	36.4	Initial	Simple
B35	Blue	54.2	Initial	Simple
B9	Blue	60	Initial	Simple
P1	Pink	54.5	Initial	Simple
P3	Pink	42.9	Initial	Simple
R11	Red	46.3	Initial	Simple
Y1	Yellow	48.8	Initial	Simple
Y10	Yellow	50	Initial	Simple
Y13	Yellow	45	Initial	Simple
Y19	Yellow	52.5	Initial	Simple
Y2	Yellow	50	Initial	Simple
