## Supplementary material for "Take it or leaf it: bees learn leaf shape as a cue when flower color is easily learned": R script and data files: Analysis_Graph_Initial-vs-Final-petal-preference-DIFF_2-18-2024.csv

BeeID	ColonyID	Preference	Phase	Subtreatment
B11	Blue	54.8	Initial	PL
B17	Blue	56.25	Initial	BS
B18	Blue	41.5	Initial	PL
B21	Blue	51.4	Initial	BS
B25	Blue	41.9	Initial	BS
B29	Blue	50	Initial	BS
B32	Blue	50	Initial	BS
B33	Blue	48.8	Initial	PL
P4	Pink	64	Initial	PL
P8	Pink	48.6	Initial	PL
R3	Red	56.25	Initial	PL
R7	Red	37	Initial	BS
Y12	Yellow	60	Initial	BS
Y14	Yellow	50	Initial	PL
Y16	Yellow	43.6	Initial	BS
Y5	Yellow	52.8	Initial	BS
Y6	Yellow	50	Initial	BS
Y7	Yellow	47.5	Initial	PL
B11	Blue	58.3	Test	PL
B18	Blue	62.8	Test	PL
B33	Blue	55	Test	PL
P4	Pink	52.9	Test	PL
P8	Pink	55	Test	PL
R3	Red	61.4	Test	PL
Y14	Yellow	60	Test	PL
Y7	Yellow	48.7	Test	PL
B17	Blue	54.3	Test	BS
B21	Blue	57.1	Test	BS
B25	Blue	47.7	Test	BS
B29	Blue	63.6	Test	BS
B32	Blue	30	Test	BS
R7	Red	50	Test	BS
Y12	Yellow	43.75	Test	BS
Y16	Yellow	51.3	Test	BS
Y5	Yellow	50	Test	BS
Y6	Yellow	47.5	Test	BS
