## Supplementary material for "Take it or leaf it: bees learn leaf shape as a cue when flower color is easily learned": R script and data files: Analysis_Graph_Initial-vs-Final-petal-preference-SIMPLE_2-18-2024.csv

BeeID	ColonyID	Preference	Phase	Subtreatment
B12	Blue	63.2	Test	BS
B14	Blue	64.7	Test	YL
B24	Blue	79.5	Test	YL
B3	Blue	70.6	Test	YL
B30	Blue	71.4	Test	YL
B31	Blue	66.7	Test	BS
B34	Blue	60	Test	BS
B35	Blue	71.4	Test	BS
B9	Blue	59	Test	BS
P1	Pink	25	Test	BS
P3	Pink	83.3	Test	YL
R11	Red	40.5	Test	BS
Y1	Yellow	68.75	Test	YL
Y10	Yellow	46.3	Test	YL
Y13	Yellow	76.5	Test	BS
Y19	Yellow	71.4	Test	YL
Y2	Yellow	50	Test	BS
B12	Blue	38.6	Initial	BS
B14	Blue	52.9	Initial	YL
B24	Blue	51.7	Initial	YL
B3	Blue	59.6	Initial	YL
B30	Blue	48.6	Initial	YL
B31	Blue	44	Initial	BS
B34	Blue	51.5	Initial	BS
B35	Blue	41.7	Initial	BS
B9	Blue	55	Initial	BS
P1	Pink	43.2	Initial	BS
P3	Pink	66.7	Initial	YL
R11	Red	48.8	Initial	BS
Y1	Yellow	36.6	Initial	YL
Y10	Yellow	62.5	Initial	YL
Y13	Yellow	37.5	Initial	BS
Y19	Yellow	25	Initial	YL
Y2	Yellow	53.3	Initial	BS
