## Supplementary material for "Take it or leaf it: bees learn leaf shape as a cue when flower color is easily learned": R script and data files: Analysis_Graph_Initial-vs-Final-petal-preference_7-7-2023.csv

BeeID	ColonyID	Preference	Phase	Treatment
B11	Blue	54.8	Initial	Difficult
B17	Blue	56.25	Initial	Difficult
B18	Blue	41.5	Initial	Difficult
B21	Blue	51.4	Initial	Difficult
B25	Blue	41.9	Initial	Difficult
B29	Blue	50	Initial	Difficult
B32	Blue	50	Initial	Difficult
B33	Blue	48.8	Initial	Difficult
P4	Pink	64	Initial	Difficult
P8	Pink	48.6	Initial	Difficult
R3	Red	56.25	Initial	Difficult
R7	Red	37	Initial	Difficult
Y12	Yellow	60	Initial	Difficult
Y14	Yellow	50	Initial	Difficult
Y16	Yellow	43.6	Initial	Difficult
Y5	Yellow	52.8	Initial	Difficult
Y6	Yellow	50	Initial	Difficult
Y7	Yellow	47.5	Initial	Difficult
B11	Blue	58.3	Test	Difficult
B18	Blue	62.8	Test	Difficult
B33	Blue	55	Test	Difficult
P4	Pink	52.9	Test	Difficult
P8	Pink	55	Test	Difficult
R3	Red	61.4	Test	Difficult
Y14	Yellow	60	Test	Difficult
Y7	Yellow	48.7	Test	Difficult
B17	Blue	54.3	Test	Difficult
B21	Blue	57.1	Test	Difficult
B25	Blue	47.7	Test	Difficult
B29	Blue	63.6	Test	Difficult
B32	Blue	30	Test	Difficult
R7	Red	50	Test	Difficult
Y12	Yellow	43.75	Test	Difficult
Y16	Yellow	51.3	Test	Difficult
Y5	Yellow	50	Test	Difficult
Y6	Yellow	47.5	Test	Difficult
B12	Blue	63.2	Test	Simple
B14	Blue	64.7	Test	Simple
B24	Blue	79.5	Test	Simple
B3	Blue	70.6	Test	Simple
B30	Blue	71.4	Test	Simple
B31	Blue	66.7	Test	Simple
B34	Blue	60	Test	Simple
B35	Blue	71.4	Test	Simple
B9	Blue	59	Test	Simple
P1	Pink	25	Test	Simple
P3	Pink	83.3	Test	Simple
R11	Red	40.5	Test	Simple
Y1	Yellow	68.75	Test	Simple
Y10	Yellow	46.3	Test	Simple
Y13	Yellow	76.5	Test	Simple
Y19	Yellow	71.4	Test	Simple
Y2	Yellow	50	Test	Simple
B12	Blue	38.6	Initial	Simple
B14	Blue	52.9	Initial	Simple
B24	Blue	51.7	Initial	Simple
B3	Blue	59.6	Initial	Simple
B30	Blue	48.6	Initial	Simple
B31	Blue	44	Initial	Simple
B34	Blue	51.5	Initial	Simple
B35	Blue	41.7	Initial	Simple
B9	Blue	55	Initial	Simple
P1	Pink	43.2	Initial	Simple
P3	Pink	66.7	Initial	Simple
R11	Red	48.8	Initial	Simple
Y1	Yellow	36.6	Initial	Simple
Y10	Yellow	62.5	Initial	Simple
Y13	Yellow	37.5	Initial	Simple
Y19	Yellow	25	Initial	Simple
Y2	Yellow	53.3	Initial	Simple
