## Supplementary material for "Take it or leaf it: bees learn leaf shape as a cue when flower color is easily learned": R script and data files: PropVisits_DIFF_InitVSTest_Leaf-BS_2-10-24_MC.csv

BeeID	Phase	TrainedRewardingLeaf	TrainedUnrewardingLeaf	ColonyID
B17	Initial	59.4	40.6	Blue
B21	Initial	51.4	48.6	Blue
B25	Initial	46.5	53.5	Blue
B29	Initial	45	55	Blue
B32	Initial	50	50	Blue
R7	Initial	66.7	33.3	Red
Y12	Initial	47.5	52.5	Yellow
Y16	Initial	48.7	51.3	Yellow
Y5	Initial	52.8	47.2	Yellow
Y6	Initial	55	45	Yellow
B17	Test	60	40	Blue
B21	Test	57.1	42.9	Blue
B25	Test	47.7	52.3	Blue
B29	Test	72.7	27.3	Blue
B32	Test	50	50	Blue
R7	Test	45.8	54.2	Red
Y12	Test	45.8	54.2	Yellow
Y16	Test	51.3	48.7	Yellow
Y5	Test	60	40	Yellow
Y6	Test	50	50	Yellow
