## Supplementary material for "Take it or leaf it: bees learn leaf shape as a cue when flower color is easily learned": R script and data files: PropVisits_DIFF_InitVSTest_Leaf-PL_2-10-24_MC.csv

BeeID	Phase	TrainedRewardingLeaf	TrainedUnrewardingLeaf	ColonyID
B11	Initial	50	50	Blue
B18	Initial	48.8	51.2	Blue
B33	Initial	51.2	48.8	Blue
P4	Initial	48	52	Pink
P8	Initial	51.4	48.6	Pink
R3	Initial	53.1	46.9	Red
Y14	Initial	54.8	45.2	Yellow
Y7	Initial	52.5	47.5	Yellow
B11	Test	58.3	41.7	Blue
B18	Test	53.5	46.5	Blue
B33	Test	52.5	47.5	Blue
P4	Test	58.8	41.2	Pink
P8	Test	30	70	Pink
R3	Test	50	50	Red
Y14	Test	53.3	46.7	Yellow
Y7	Test	43.6	56.4	Yellow
