## Supplementary material for "Take it or leaf it: bees learn leaf shape as a cue when flower color is easily learned": R script and data files: PropVisits_DIFF_InitVSTest_Leaf_3-30-23_MC.csv

BeeID	Phase	TrainedRewardingLeaf	TrainedUnrewardingLeaf	ColonyID
B11	Initial	50	50	Blue
B17	Initial	59.4	40.6	Blue
B18	Initial	48.8	51.2	Blue
B21	Initial	51.4	48.6	Blue
B25	Initial	46.5	53.5	Blue
B29	Initial	45	55	Blue
B32	Initial	50	50	Blue
B33	Initial	51.2	48.8	Blue
P4	Initial	48	52	Pink
P8	Initial	51.4	48.6	Pink
R3	Initial	53.1	46.9	Red
R7	Initial	66.7	33.3	Red
Y12	Initial	47.5	52.5	Yellow
Y14	Initial	54.8	45.2	Yellow
Y16	Initial	48.7	51.3	Yellow
Y5	Initial	52.8	47.2	Yellow
Y6	Initial	55	45	Yellow
Y7	Initial	52.5	47.5	Yellow
B11	Test	58.3	41.7	Blue
B18	Test	53.5	46.5	Blue
B33	Test	52.5	47.5	Blue
P4	Test	58.8	41.2	Pink
P8	Test	30	70	Pink
R3	Test	50	50	Red
Y14	Test	53.3	46.7	Yellow
Y7	Test	43.6	56.4	Yellow
B17	Test	60	40	Blue
B21	Test	57.1	42.9	Blue
B25	Test	47.7	52.3	Blue
B29	Test	72.7	27.3	Blue
B32	Test	50	50	Blue
R7	Test	45.8	54.2	Red
Y12	Test	45.8	54.2	Yellow
Y16	Test	51.3	48.7	Yellow
Y5	Test	60	40	Yellow
Y6	Test	50	50	Yellow
