## Supplementary material for "Take it or leaf it: bees learn leaf shape as a cue when flower color is easily learned": R script and data files: PropVisits_DIFF_InitVSTest_Petal-BS_2-10-24_MC.csv

BeeID	Phase	TrainedRewardingPetal	TrainedUnrewardingPetal	ColonyID
B17	Initial	56.25	43.75	Blue
B21	Initial	51.4	48.6	Blue
B25	Initial	41.9	58.1	Blue
B29	Initial	50	50	Blue
B32	Initial	50	50	Blue
R7	Initial	37	63	Red
Y12	Initial	60	40	Yellow
Y16	Initial	43.6	56.4	Yellow
Y5	Initial	52.8	47.2	Yellow
Y6	Initial	50	50	Yellow
B17	Test	54.3	45.7	Blue
B21	Test	57.1	42.9	Blue
B25	Test	47.7	52.3	Blue
B29	Test	63.6	36.4	Blue
B32	Test	30	70	Blue
R7	Test	50	50	Red
Y12	Test	43.75	56.25	Yellow
Y16	Test	51.3	48.7	Yellow
Y5	Test	50	50	Yellow
Y6	Test	47.5	52.5	Yellow
