## Supplementary material for "Take it or leaf it: bees learn leaf shape as a cue when flower color is easily learned": R script and data files: PropVisits_DIFF_InitVSTest_Petal-PL_2-10-24_MC.csv

BeeID	Phase	TrainedRewardingPetal	TrainedUnrewardingPetal	ColonyID
B11	Initial	54.8	45.2	Blue
B18	Initial	41.5	58.5	Blue
B33	Initial	48.8	51.2	Blue
P4	Initial	64	36	Pink
P8	Initial	48.6	51.4	Pink
R3	Initial	56.25	43.75	Red
Y14	Initial	50	50	Yellow
Y7	Initial	47.5	52.5	Yellow
B11	Test	58.3	41.7	Blue
B18	Test	62.8	37.2	Blue
B33	Test	55	45	Blue
P4	Test	52.9	47.1	Pink
P8	Test	55	45	Pink
R3	Test	61.4	38.6	Red
Y14	Test	60	40	Yellow
Y7	Test	48.7	51.3	Yellow
