## Supplementary material for "Take it or leaf it: bees learn leaf shape as a cue when flower color is easily learned": R script and data files: PropVisits_SIMP_InitVSTest_Leaf-BS_2-10-24_MC.csv

BeeID	Phase	TrainedRewardingLeaf	TrainedUnrewardingLeaf	ColonyID
B12	Test	52.6	47.4	Blue
B31	Test	66.7	33.3	Blue
B34	Test	70	30	Blue
B35	Test	42.9	57.1	Blue
B9	Test	48.7	51.3	Blue
P1	Test	50	50	Pink
R11	Test	57.1	42.9	Red
Y13	Test	47.1	52.9	Yellow
Y2	Test	50	50	Yellow
B12	Initial	45.5	54.5	Blue
B31	Initial	56	44	Blue
B34	Initial	36.4	63.6	Blue
B35	Initial	54.2	45.8	Blue
B9	Initial	60	40	Blue
P1	Initial	54.5	45.5	Pink
R11	Initial	46.3	53.7	Red
Y13	Initial	45	55	Yellow
Y2	Initial	50	50	Yellow
