## Supplementary material for "Take it or leaf it: bees learn leaf shape as a cue when flower color is easily learned": R script and data files: PropVisits_SIMP_InitVSTest_Leaf-YL_2-10-24_MC.csv

BeeID	Phase	TrainedRewardingLeaf	TrainedUnrewardingLeaf	ColonyID
B14	Test	52.9	47.1	Blue
B24	Test	38.6	61.4	Blue
B3	Test	47.1	52.9	Blue
B30	Test	64.3	35.7	Blue
P3	Test	66.7	33.3	Pink
Y1	Test	46.9	53.1	Yellow
Y10	Test	56.1	43.9	Yellow
Y19	Test	50	50	Yellow
B14	Initial	52.9	47.1	Blue
B24	Initial	58.6	41.4	Blue
B3	Initial	44.7	55.3	Blue
B30	Initial	51.4	48.6	Blue
P3	Initial	42.9	57.1	Pink
Y1	Initial	48.8	51.2	Yellow
Y10	Initial	50	50	Yellow
Y19	Initial	52.5	47.5	Yellow
