## Supplementary material for "Take it or leaf it: bees learn leaf shape as a cue when flower color is easily learned": R script and data files: PropVisits_SIMP_InitVSTest_Petal-YL_2-10-24_MC.csv

BeeID	Phase	TrainedRewardingPetal	TrainedUnrewardingPetal	ColonyID
B14	Test	64.7	35.3	Blue
B24	Test	79.5	20.5	Blue
B3	Test	70.6	29.4	Blue
B30	Test	71.4	28.6	Blue
P3	Test	83.3	16.7	Pink
Y1	Test	68.75	31.25	Yellow
Y10	Test	46.3	53.7	Yellow
Y19	Test	71.4	28.6	Yellow
B14	Initial	52.9	47.1	Blue
B24	Initial	51.7	48.3	Blue
B3	Initial	59.6	40.4	Blue
B30	Initial	48.6	51.4	Blue
P3	Initial	66.7	33.3	Pink
Y1	Initial	36.6	63.4	Yellow
Y10	Initial	62.5	37.5	Yellow
Y19	Initial	25	75	Yellow
