## Supplementary material for "Take it or leaf it: bees learn leaf shape as a cue when flower color is easily learned": R script and data files: PropVisits_SIMP_InitVSTest_Petal_3-30-23_MC.csv

BeeID	Phase	TrainedRewardingPetal	TrainedUnrewardingPetal	ColonyID
B12	Test	63.2	36.8	Blue
B14	Test	64.7	35.3	Blue
B24	Test	79.5	20.5	Blue
B3	Test	70.6	29.4	Blue
B30	Test	71.4	28.6	Blue
B31	Test	66.7	33.3	Blue
B34	Test	60	40	Blue
B35	Test	71.4	28.6	Blue
B9	Test	59	41	Blue
P1	Test	25	75	Pink
P3	Test	83.3	16.7	Pink
R11	Test	40.5	59.5	Red
Y1	Test	68.75	31.25	Yellow
Y10	Test	46.3	53.7	Yellow
Y13	Test	76.5	23.5	Yellow
Y19	Test	71.4	28.6	Yellow
Y2	Test	50	50	Yellow
B12	Initial	38.6	61.4	Blue
B14	Initial	52.9	47.1	Blue
B24	Initial	51.7	48.3	Blue
B3	Initial	59.6	40.4	Blue
B30	Initial	48.6	51.4	Blue
B31	Initial	44	56	Blue
B34	Initial	51.5	48.5	Blue
B35	Initial	41.7	58.3	Blue
B9	Initial	55	45	Blue
P1	Initial	43.2	56.8	Pink
P3	Initial	66.7	33.3	Pink
R11	Initial	48.8	51.2	Red
Y1	Initial	36.6	63.4	Yellow
Y10	Initial	62.5	37.5	Yellow
Y13	Initial	37.5	62.5	Yellow
Y19	Initial	25	75	Yellow
Y2	Initial	53.3	46.7	Yellow
