## Supplementary material for "Take it or leaf it: bees learn leaf shape as a cue when flower color is easily learned": R script and data files: STATS_BarplotCounts_Diff_InitialPhase-BS_12-21-23_MC.csv

Target	VisitPercent	BeeID
BL	21.875	B17
BS	34.375	B17
PL	18.75	B17
PS	25	B17
BL	25.71428571	B21
BS	25.71428571	B21
PL	22.85714286	B21
PS	25.71428571	B21
BL	6.666666667	B22
BS	33.33333333	B22
PL	33.33333333	B22
PS	26.66666667	B22
BL	23.25581395	B25
BS	18.60465116	B25
PL	30.23255814	B25
PS	27.90697674	B25
BL	30	B29
BS	20	B29
PL	25	B29
PS	25	B29
BL	20.58823529	B32
BS	29.41176471	B32
PL	29.41176471	B32
PS	20.58823529	B32
BL	11.11111111	R7
BS	25.92592593	R7
PL	22.22222222	R7
PS	40.74074074	R7
BL	30	Y12
BS	30	Y12
PL	22.5	Y12
PS	17.5	Y12
BL	23.07692308	Y16
BS	20.51282051	Y16
PL	28.20512821	Y16
PS	28.20512821	Y16
BL	22.22222222	Y5
BS	30.55555556	Y5
PL	25	Y5
PS	22.22222222	Y5
BL	17.5	Y6
BS	32.5	Y6
PL	27.5	Y6
PS	22.5	Y6
