## Supplementary material for "Take it or leaf it: bees learn leaf shape as a cue when flower color is easily learned": R script and data files: STATS_BarplotCounts_Diff_InitialPhase-PL_12-21-23_MC.csv

Target	VisitPercent	BeeID
BL	21.42857143	B11
BS	23.80952381	B11
PL	28.57142857	B11
PS	26.19047619	B11
BL	31.70731707	B18
BS	26.82926829	B18
PL	17.07317073	B18
PS	24.3902439	B18
BL	31.70731707	B33
BS	19.51219512	B33
PL	19.51219512	B33
PS	29.26829268	B33
BL	7.692307692	B4
BS	7.692307692	B4
PL	30.76923077	B4
PS	53.84615385	B4
BL	12	P4
BS	24	P4
PL	36	P4
PS	28	P4
BL	27.02702703	P8
BS	24.32432432	P8
PL	24.32432432	P8
PS	24.32432432	P8
BL	25	R3
BS	18.75	R3
PL	28.125	R3
PS	28.125	R3
BL	33.33333333	Y14
BS	16.66666667	Y14
PL	21.42857143	Y14
PS	28.57142857	Y14
BL	25	Y7
BS	27.5	Y7
PL	27.5	Y7
PS	20	Y7
