## Supplementary material for "Take it or leaf it: bees learn leaf shape as a cue when flower color is easily learned": R script and data files: STATS_BarplotCounts_Diff_InitialPhase_2-15-24_MC.csv

Target	VisitPercent	BeeID
IPCL	21.42857143	B11
IPIL	23.80952381	B11
CPCL	28.57142857	B11
CPIL	26.19047619	B11
IPCL	31.70731707	B18
IPIL	26.82926829	B18
CPCL	17.07317073	B18
CPIL	24.3902439	B18
IPCL	31.70731707	B33
IPIL	19.51219512	B33
CPCL	19.51219512	B33
CPIL	29.26829268	B33
IPCL	7.692307692	B4
IPIL	7.692307692	B4
CPCL	30.76923077	B4
CPIL	53.84615385	B4
IPCL	12	P4
IPIL	24	P4
CPCL	36	P4
CPIL	28	P4
IPCL	27.02702703	P8
IPIL	24.32432432	P8
CPCL	24.32432432	P8
CPIL	24.32432432	P8
IPCL	25	R3
IPIL	18.75	R3
CPCL	28.125	R3
CPIL	28.125	R3
IPCL	33.33333333	Y14
IPIL	16.66666667	Y14
CPCL	21.42857143	Y14
CPIL	28.57142857	Y14
IPCL	25	Y7
IPIL	27.5	Y7
CPCL	27.5	Y7
CPIL	20	Y7
CPIL	21.875	B17
CPCL	34.375	B17
IPIL	18.75	B17
IPCL	25	B17
CPIL	25.71428571	B21
CPCL	25.71428571	B21
IPIL	22.85714286	B21
IPCL	25.71428571	B21
CPIL	6.666666667	B22
CPCL	33.33333333	B22
IPIL	33.33333333	B22
IPCL	26.66666667	B22
CPIL	23.25581395	B25
CPCL	18.60465116	B25
IPIL	30.23255814	B25
IPCL	27.90697674	B25
CPIL	30	B29
CPCL	20	B29
IPIL	25	B29
IPCL	25	B29
CPIL	20.58823529	B32
CPCL	29.41176471	B32
IPIL	29.41176471	B32
IPCL	20.58823529	B32
CPIL	11.11111111	R7
CPCL	25.92592593	R7
IPIL	22.22222222	R7
IPCL	40.74074074	R7
CPIL	30	Y12
CPCL	30	Y12
IPIL	22.5	Y12
IPCL	17.5	Y12
CPIL	23.07692308	Y16
CPCL	20.51282051	Y16
IPIL	28.20512821	Y16
IPCL	28.20512821	Y16
CPIL	22.22222222	Y5
CPCL	30.55555556	Y5
IPIL	25	Y5
IPCL	22.22222222	Y5
CPIL	17.5	Y6
CPCL	32.5	Y6
IPIL	27.5	Y6
IPCL	22.5	Y6
