## Supplementary material for "Take it or leaf it: bees learn leaf shape as a cue when flower color is easily learned": R script and data files: STATS_BarplotCounts_Diff_TestPhase-BS_12-21-23_MC.csv

Target	VisitPercent	BeeID
BL	22.85714286	B17
BS	31.42857143	B17
PL	17.14285714	B17
PS	28.57142857	B17
BL	28.57142857	B21
BS	28.57142857	B21
PL	14.28571429	B21
PS	28.57142857	B21
BL	100	B22
BS	0	B22
PL	0	B22
PS	0	B22
BL	27.27272727	B25
BS	20.45454545	B25
PL	25	B25
PS	27.27272727	B25
BL	18.18181818	B29
BS	45.45454545	B29
PL	9.090909091	B29
PS	27.27272727	B29
BL	20	B32
BS	10	B32
PL	30	B32
PS	40	B32
BL	29.16666667	R7
BS	20.83333333	R7
PL	25	R7
PS	25	R7
BL	18.75	Y12
BS	25	Y12
PL	35.41666667	Y12
PS	20.83333333	Y12
BL	25.64102564	Y16
BS	25.64102564	Y16
PL	23.07692308	Y16
PS	25.64102564	Y16
BL	20	Y5
BS	30	Y5
PL	20	Y5
PS	30	Y5
BL	25	Y6
BS	22.5	Y6
PL	25	Y6
PS	27.5	Y6
