## Supplementary material for "Take it or leaf it: bees learn leaf shape as a cue when flower color is easily learned": R script and data files: STATS_BarplotCounts_Diff_TestPhase-PL_12-21-23_MC.csv

Target	VisitPercent	BeeID
BL	25	B11
BS	16.66666667	B11
PL	33.33333333	B11
PS	25	B11
BL	20.93023256	B18
BS	16.27906977	B18
PL	32.55813953	B18
PS	30.23255814	B18
BL	22.5	B33
BS	22.5	B33
PL	30	B33
PS	25	B33
BL	12.12121212	B4
BS	27.27272727	B4
PL	33.33333333	B4
PS	27.27272727	B4
BL	32.35294118	P4
BS	14.70588235	P4
PL	26.47058824	P4
PS	26.47058824	P4
BL	15	P8
BS	30	P8
PL	15	P8
PS	40	P8
BL	18.18181818	R3
BS	20.45454545	R3
PL	31.81818182	R3
PS	29.54545455	R3
BL	20	Y14
BS	20	Y14
PL	33.33333333	Y14
PS	26.66666667	Y14
BL	30.76923077	Y7
BS	20.51282051	Y7
PL	12.82051282	Y7
PS	35.8974359	Y7
