## Supplementary material for "Take it or leaf it: bees learn leaf shape as a cue when flower color is easily learned": R script and data files: STATS_BarplotCounts_Diff_TestPhase_2-15-24_MC.csv

Target	VisitPercent	BeeID
IPCL	25	B11
IPIL	16.66666667	B11
CPCL	33.33333333	B11
CPIL	25	B11
IPCL	20.93023256	B18
IPIL	16.27906977	B18
CPCL	32.55813953	B18
CPIL	30.23255814	B18
IPCL	22.5	B33
IPIL	22.5	B33
CPCL	30	B33
CPIL	25	B33
IPCL	12.12121212	B4
IPIL	27.27272727	B4
CPCL	33.33333333	B4
CPIL	27.27272727	B4
IPCL	32.35294118	P4
IPIL	14.70588235	P4
CPCL	26.47058824	P4
CPIL	26.47058824	P4
IPCL	15	P8
IPIL	30	P8
CPCL	15	P8
CPIL	40	P8
IPCL	18.18181818	R3
IPIL	20.45454545	R3
CPCL	31.81818182	R3
CPIL	29.54545455	R3
IPCL	20	Y14
IPIL	20	Y14
CPCL	33.33333333	Y14
CPIL	26.66666667	Y14
IPCL	30.76923077	Y7
IPIL	20.51282051	Y7
CPCL	12.82051282	Y7
CPIL	35.8974359	Y7
CPIL	22.85714286	B17
CPCL	31.42857143	B17
IPIL	17.14285714	B17
IPCL	28.57142857	B17
CPIL	28.57142857	B21
CPCL	28.57142857	B21
IPIL	14.28571429	B21
IPCL	28.57142857	B21
CPIL	100	B22
CPCL	0	B22
IPIL	0	B22
IPCL	0	B22
CPIL	27.27272727	B25
CPCL	20.45454545	B25
IPIL	25	B25
IPCL	27.27272727	B25
CPIL	18.18181818	B29
CPCL	45.45454545	B29
IPIL	9.090909091	B29
IPCL	27.27272727	B29
CPIL	20	B32
CPCL	10	B32
IPIL	30	B32
IPCL	40	B32
CPIL	29.16666667	R7
CPCL	20.83333333	R7
IPIL	25	R7
IPCL	25	R7
CPIL	18.75	Y12
CPCL	25	Y12
IPIL	35.41666667	Y12
IPCL	20.83333333	Y12
CPIL	25.64102564	Y16
CPCL	25.64102564	Y16
IPIL	23.07692308	Y16
IPCL	25.64102564	Y16
CPIL	20	Y5
CPCL	30	Y5
IPIL	20	Y5
IPCL	30	Y5
CPIL	25	Y6
CPCL	22.5	Y6
IPIL	25	Y6
IPCL	27.5	Y6
