## Supplementary material for "Take it or leaf it: bees learn leaf shape as a cue when flower color is easily learned": R script and data files: STATS_BarplotCounts_Simp_InitialPhase-BS_12-21-23_MC.csv

Target	VisitPercent	BeeID
BL	22.72727273	B12
BS	15.90909091	B12
YL	31.81818182	B12
YS	29.54545455	B12
BL	28	B31
BS	16	B31
YL	16	B31
YS	40	B31
BL	36.36363636	B34
BS	15.15151515	B34
YL	27.27272727	B34
YS	21.21212121	B34
BL	16.66666667	B35
BS	25	B35
YL	29.16666667	B35
YS	29.16666667	B35
BL	25	B9
BS	30	B9
YL	15	B9
YS	30	B9
BL	22.72727273	P1
BS	20.45454545	P1
YL	22.72727273	P1
YS	34.09090909	P1
BL	21.95121951	R11
BS	26.82926829	R11
YL	31.70731707	R11
YS	19.51219512	R11
BL	20	Y13
BS	17.5	Y13
YL	35	Y13
YS	27.5	Y13
BL	26.66666667	Y2
BS	26.66666667	Y2
YL	23.33333333	Y2
YS	23.33333333	Y2
