## Supplementary material for "Take it or leaf it: bees learn leaf shape as a cue when flower color is easily learned": R script and data files: STATS_BarplotCounts_Simp_InitialPhase-YL_12-21-23_MC.csv

Target	VisitPercent	BeeID
BL	20.58823529	B14
BS	26.47058824	B14
YL	32.35294118	B14
YS	20.58823529	B14
BL	34.48275862	B24
BS	13.79310345	B24
YL	24.13793103	B24
YS	27.5862069	B24
BL	14.89361702	B3
BS	25.53191489	B3
YL	29.78723404	B3
YS	29.78723404	B3
BL	25.71428571	B30
BS	25.71428571	B30
YL	25.71428571	B30
YS	22.85714286	B30
BL	14.28571429	P3
BS	19.04761905	P3
YL	28.57142857	P3
YS	38.0952381	P3
BL	29.26829268	Y1
BS	34.14634146	Y1
YL	19.51219512	Y1
YS	17.07317073	Y1
BL	20	Y10
BS	17.5	Y10
YL	30	Y10
YS	32.5	Y10
BL	37.5	Y19
BS	37.5	Y19
YL	15	Y19
YS	10	Y19
