## Supplementary material for "Take it or leaf it: bees learn leaf shape as a cue when flower color is easily learned": R script and data files: STATS_BarplotCounts_Simp_InitialPhase_2-15-24_MC.csv

Target	VisitPercent	BeeID
CPIL	22.72727273	B12
CPCL	15.90909091	B12
IPIL	31.81818182	B12
IPCL	29.54545455	B12
CPIL	28	B31
CPCL	16	B31
IPIL	16	B31
IPCL	40	B31
CPIL	36.36363636	B34
CPCL	15.15151515	B34
IPIL	27.27272727	B34
IPCL	21.21212121	B34
CPIL	16.66666667	B35
CPCL	25	B35
IPIL	29.16666667	B35
IPCL	29.16666667	B35
CPIL	25	B9
CPCL	30	B9
IPIL	15	B9
IPCL	30	B9
CPIL	22.72727273	P1
CPCL	20.45454545	P1
IPIL	22.72727273	P1
IPCL	34.09090909	P1
CPIL	21.95121951	R11
CPCL	26.82926829	R11
IPIL	31.70731707	R11
IPCL	19.51219512	R11
CPIL	20	Y13
CPCL	17.5	Y13
IPIL	35	Y13
IPCL	27.5	Y13
CPIL	26.66666667	Y2
CPCL	26.66666667	Y2
IPIL	23.33333333	Y2
IPCL	23.33333333	Y2
IPCL	20.58823529	B14
IPIL	26.47058824	B14
CPCL	32.35294118	B14
CPIL	20.58823529	B14
IPCL	34.48275862	B24
IPIL	13.79310345	B24
CPCL	24.13793103	B24
CPIL	27.5862069	B24
IPCL	14.89361702	B3
IPIL	25.53191489	B3
CPCL	29.78723404	B3
CPIL	29.78723404	B3
IPCL	25.71428571	B30
IPIL	25.71428571	B30
CPCL	25.71428571	B30
CPIL	22.85714286	B30
IPCL	14.28571429	P3
IPIL	19.04761905	P3
CPCL	28.57142857	P3
CPIL	38.0952381	P3
IPCL	29.26829268	Y1
IPIL	34.14634146	Y1
CPCL	19.51219512	Y1
CPIL	17.07317073	Y1
IPCL	20	Y10
IPIL	17.5	Y10
CPCL	30	Y10
CPIL	32.5	Y10
IPCL	37.5	Y19
IPIL	37.5	Y19
CPCL	15	Y19
CPIL	10	Y19
