## Supplementary material for "Take it or leaf it: bees learn leaf shape as a cue when flower color is easily learned": R script and data files: STATS_BarplotCounts_Simp_TestPhase-BS_12-21-23_MC.csv

Target	VisitPercent	BeeID
BL	31.57894737	B12
BS	31.57894737	B12
YL	15.78947368	B12
YS	21.05263158	B12
BL	16.66666667	B31
BS	50	B31
YL	16.66666667	B31
YS	16.66666667	B31
BL	10	B34
BS	50	B34
YL	20	B34
YS	20	B34
BL	42.85714286	B35
BS	28.57142857	B35
YL	14.28571429	B35
YS	14.28571429	B35
BL	30.76923077	B9
BS	28.20512821	B9
YL	20.51282051	B9
YS	20.51282051	B9
BL	25	P1
BS	0	P1
YL	25	P1
YS	50	P1
BL	19.04761905	R11
BS	21.42857143	R11
YL	23.80952381	R11
YS	35.71428571	R11
BL	35.29411765	Y13
BS	41.17647059	Y13
YL	17.64705882	Y13
YS	5.882352941	Y13
BL	11.11111111	Y2
BS	38.88888889	Y2
YL	38.88888889	Y2
YS	11.11111111	Y2
