## Supplementary material for "Take it or leaf it: bees learn leaf shape as a cue when flower color is easily learned": R script and data files: STATS_BarplotCounts_Simp_TestPhase-YL_12-21-23_MC.csv

Target	VisitPercent	BeeID
BL	23.52941176	B14
BS	11.76470588	B14
YL	29.41176471	B14
YS	35.29411765	B14
BL	11.36363636	B24
BS	9.090909091	B24
YL	27.27272727	B24
YS	52.27272727	B24
BL	11.76470588	B3
BS	17.64705882	B3
YL	35.29411765	B3
YS	35.29411765	B3
BL	14.28571429	B30
BS	14.28571429	B30
YL	50	B30
YS	21.42857143	B30
BL	0	P3
BS	16.66666667	P3
YL	66.66666667	P3
YS	16.66666667	P3
BL	9.375	Y1
BS	21.875	Y1
YL	37.5	Y1
YS	31.25	Y1
BL	31.70731707	Y10
BS	21.95121951	Y10
YL	24.3902439	Y10
YS	21.95121951	Y10
BL	19.04761905	Y19
BS	9.523809524	Y19
YL	30.95238095	Y19
YS	40.47619048	Y19
