## Supplementary material for "Take it or leaf it: bees learn leaf shape as a cue when flower color is easily learned": R script and data files: STATS_BarplotCounts_Simp_TestPhase_2-15-24_MC.csv

Target	VisitPercent	BeeID
CPIL	31.57894737	B12
CPCL	31.57894737	B12
IPIL	15.78947368	B12
IPCL	21.05263158	B12
CPIL	16.66666667	B31
CPCL	50	B31
IPIL	16.66666667	B31
IPCL	16.66666667	B31
CPIL	10	B34
CPCL	50	B34
IPIL	20	B34
IPCL	20	B34
CPIL	42.85714286	B35
CPCL	28.57142857	B35
IPIL	14.28571429	B35
IPCL	14.28571429	B35
CPIL	30.76923077	B9
CPCL	28.20512821	B9
IPIL	20.51282051	B9
IPCL	20.51282051	B9
CPIL	25	P1
CPCL	0	P1
IPIL	25	P1
IPCL	50	P1
CPIL	19.04761905	R11
CPCL	21.42857143	R11
IPIL	23.80952381	R11
IPCL	35.71428571	R11
CPIL	35.29411765	Y13
CPCL	41.17647059	Y13
IPIL	17.64705882	Y13
IPCL	5.882352941	Y13
CPIL	11.11111111	Y2
CPCL	38.88888889	Y2
IPIL	38.88888889	Y2
IPCL	11.11111111	Y2
IPCL	23.52941176	B14
IPIL	11.76470588	B14
CPCL	29.41176471	B14
CPIL	35.29411765	B14
IPCL	11.36363636	B24
IPIL	9.090909091	B24
CPCL	27.27272727	B24
CPIL	52.27272727	B24
IPCL	11.76470588	B3
IPIL	17.64705882	B3
CPCL	35.29411765	B3
CPIL	35.29411765	B3
IPCL	14.28571429	B30
IPIL	14.28571429	B30
CPCL	50	B30
CPIL	21.42857143	B30
IPCL	0	P3
IPIL	16.66666667	P3
CPCL	66.66666667	P3
CPIL	16.66666667	P3
IPCL	9.375	Y1
IPIL	21.875	Y1
CPCL	37.5	Y1
CPIL	31.25	Y1
IPCL	31.70731707	Y10
IPIL	21.95121951	Y10
CPCL	24.3902439	Y10
CPIL	21.95121951	Y10
IPCL	19.04761905	Y19
IPIL	9.523809524	Y19
CPCL	30.95238095	Y19
CPIL	40.47619048	Y19
