## Supplementary material for "Take it or leaf it: bees learn leaf shape as a cue when flower color is easily learned": R script and data files: STATS_Counts_Diff_InitialPhaseAnalysis_12-5-22_MC.xlsx

### Sheet: Sheet1
BeeID	BL	BS	PL	PS
B11	9	10	12	11
B13	5	9	4	4
B15	11	12	8	9
B17	7	11	6	8
B18	13	11	7	10
B19	5	6	6	3
B2	7	12	13	8
B20	6	7	5	9
B21	9	9	8	9
B22	1	5	5	4
B23	7	1	0	4
B25	10	8	13	12
B29	12	8	10	10
B32	7	10	10	7
B33	13	8	8	12
B4	1	1	4	7
B6	12	10	9	10
B7	12	9	9	10
P2	9	5	10	7
P4	3	6	9	7
P7	2	4	7	10
P8	10	9	9	9
R12	3	7	9	12
R15	7	10	6	10
R2	6	5	6	5
R3	8	6	9	9
R7	3	7	6	11
R8	6	6	11	2
R9	13	7	11	9
Y11	3	7	6	7
Y12	12	12	9	7
Y14	14	7	9	12
Y16	9	8	11	11
Y20	2	3	2	0
Y21	6	7	8	6
Y4	9	7	5	8
Y5	8	11	9	8
Y6	7	13	11	9
Y7	10	11	11	8
