## Supplementary material for "Take it or leaf it: bees learn leaf shape as a cue when flower color is easily learned": R script and data files: STATS_Visits-to-learn-by-treatment_2-20-23_MC.csv

BeeID	VISITS	TREATMENT			DIFFICULT	SIMPLE		Log_DIFFICULT	Log_SIMPLE
Y6	46	DIFFICULT			46	30		1.662757832	1.477121255
Y7	99	DIFFICULT			99	52		1.995635195	1.716003344
Y5	94	DIFFICULT			94	84		1.973127854	1.924279286
Y12	133	DIFFICULT			133	72		2.123851641	1.857332496
Y16	80	DIFFICULT			80	67		1.903089987	1.826074803
Y14	64	DIFFICULT			64	65		1.806179974	1.812913357
R3	25	DIFFICULT			25	47		1.397940009	1.672097858
R7	87	DIFFICULT			87	50		1.939519253	1.698970004
P4	79	DIFFICULT			79	17		1.897627091	1.230448921
B4	61	DIFFICULT			61	26		1.785329835	1.414973348
B6	27	DIFFICULT			27	73		1.431363764	1.86332286
P8	42	DIFFICULT			42	52		1.62324929	1.716003344
B11	96	DIFFICULT			96	49		1.982271233	1.69019608
B18	93	DIFFICULT			93	14		1.968482949	1.146128036
B21	170	DIFFICULT			170	33		2.230448921	1.51851394
B22	21	DIFFICULT			21	66		1.322219295	1.819543936
B25	42	DIFFICULT			42	35		1.62324929	1.544068044
B32	68	DIFFICULT			68			1.832508913
B29	62	DIFFICULT			62			1.792391689
B17	22	DIFFICULT			22			1.342422681
B33	36	DIFFICULT			36			1.556302501
Y2	30	SIMPLE
Y1	52	SIMPLE
Y10	84	SIMPLE
Y13	72	SIMPLE
Y19	67	SIMPLE
R11	65	SIMPLE
P3	47	SIMPLE
P1	50	SIMPLE
B3	17	SIMPLE
B9	26	SIMPLE
B14	73	SIMPLE
B12	52	SIMPLE
B24	49	SIMPLE
B30	14	SIMPLE
B31	33	SIMPLE
B35	66	SIMPLE
B34	35	SIMPLE
